# Integrated analysis of Xist upregulation and gene silencing at the onset of random X-chromosome inactivation at high temporal and allelic resolution

**DOI:** 10.1101/2020.07.20.211573

**Authors:** Guido Pacini, Ilona Dunkel, Norbert Mages, Verena Mutzel, Bernd Timmermann, Annalisa Marsico, Edda G Schulz

## Abstract

To ensure dosage compensation between the sexes, one randomly chosen X chromosome is silenced in each female cell in the process of X-chromosome inactivation (XCI). XCI is initiated during early development through upregulation of the long non-coding RNA Xist, which mediates chromosome-wide gene silencing. Cell differentiation, Xist upregulation and silencing are thought to be coupled at multiple levels to ensure inactivation of exactly one out of two X chromosomes. Here we perform an integrated analysis of all three processes through allele-specific single-cell RNA-sequencing. Specifically, we assess the onset of random XCI with high temporal resolution in differentiating mouse embryonic stem cells, and develop dedicated analysis approaches. By exploiting the inter-cellular heterogeneity of XCI onset, we identify Nanog downregulation as its main trigger and discover additional putative Xist regulators. Moreover, we confirm several predictions of the stochastic model of XCI where monoallelic silencing is thought to be ensured through negative feedback regulation. Finally, we show that genetic variation modulates the XCI process at multiple levels, providing a potential explanation for the long-known Xce effect, which leads to preferential inactivation of a specific X chromosome in inter-strain crosses. We thus draw a detailed picture of the different levels of regulation that govern the initiation of XCI. The experimental and computational strategies we have developed here will allow us to profile random XCI in more physiological contexts, including primary human cells in vivo.
