## Supplemental Table S4 for "Integrated analysis of Xist upregulation and gene silencing at the onset of random X-chromosome inactivation at high temporal and allelic resolution"

### Sheet: A. TXdelta XIC
	Left Guide		Right Guide		Repair oligo
Transfection 1	Nap1l2_guide1	GTGCACACTGGCAGAATCGCT	Rnf12_guide1	GCTGAATAGGGTTGCTCTAC	VM17	GCAAGATGGACCAGAAAAGTAACAAGTGAACCAGCTGAATAGGGTTGCTCGATTCTGCCAGTGTGCATCCCGTAAATACAGAGAGCTGCATACTTTTCCA
Transfection 2	Nap1l2_guide2	GAATGGTTAATGTGCTTCGTC	Rnf12_guide2	GGACTAAGTTTGGCGGTTGA	VM18	CTTGGGGTTTTAAATGTTCAATGAGACATGATCTTCAAGTCCTCCCCTCAGTCTGGATTTACCCTGATAGCAGGCCAGGACCCCATTGCTACAACTTTTA
Transfection 3	Nap1l2_guide1	GTGCACACTGGCAGAATCGCT	Rnf12_guide1	GCTGAATAGGGTTGCTCTAC	VM19	TGGAAAAGTATGCAGCTCTCTGTATTTACGGGATGCACACTGGCAGAATCTGAGGGGAGGACTTGAAGATCATGTCTCATTGAACATTTAAAACCCCAAG
Transfection 4	Nap1l2_guide2	GAATGGTTAATGTGCTTCGTC	Rnf12_guide2	GGACTAAGTTTGGCGGTTGA	VM20	TAAAAGTTGTAGCAATGGGGTCCTGGCCTGCTATCAGGGTAAATCCAGACGAGCAACCCTATTCAGCTGGTTCACTTGTTACTTTTCTGGTCCATCTTGC
Genotyping
VM21	ACATACCTTTGAAAGAGGACCCT
VM22	AGCCAAGATCTTCTCCCAGA
VM23	TGCCCTTGAAAGTTAGTTGCT
VM24	GCTCCTACTGAAAAGCCTGC
PCR name	Primers	size TxdXic_A1	size TxdXic_A6	size Tx1072
WT1	VM21&VM22	641bp	641bp	641bp
WT2	VM23&VM24	387bp	387bp	387bp
Δ	VM21&VM24	355bp	626bp	/
SNPs used to assign WT and deletion allele
B6>Cast	mm10
A>G	chrX:103,182,939
AT>TA	chrX:103,183,041-103,183,042
A>G	chrX:103,955,755
A>G	chrX:103,182,659

### Sheet: B. FISH Probes
Xist	Huwe1 (intronic)
Quasar 670	Quasar 570
acaaagattgggctgtcgag	agaactgagctttaggagca
tcctgtacgacctaaatgtc	gaccagctatatagcagttg
ataccgcaccaagaacttga	tactccttcactaagcacag
atgtgacacacaaagccctt	gtaggtctttttgttctcat
gctaactcagacatgaagct	ggggctcttgtagatactaa
gccatcttagacacattcaa	gccgttattgcaactttatc
ccataatgcaccaagtgtac	ctcctgaaccttatcatagt
cttcgagtggcacaaggtag	gaggccattattgtgagtat
aaccaacacttccacttagc	acccgtggacaattttcaag
ccatttctgacgagttacgt	cttattctccctcaaaggat
accaacactttcacacttgt	accaattcattggactgtct
ccaccaagcaataatgcaca	agctgaactttaccaggaca
atcacagtctaattccatcc	gagaaatgaatgaggggcca
aactcacgtccttatgggac	ctgatgacatggtgcaggaa
acacacgtgaagtaccaagc	agcatacaaggtatgggcaa
tgggcaggcacttcgaaaaa	tgttgtctagaggcattcat
tagaattgcaagcatgcgct	gccaagctttatattcaacc
cgacatcatccaacacttca	atagctgggagtgaggtatg
tttacatcgaccaagaaccc	tttttaaccctatatccctt
aatgtccttgaaatggcctt	actttggagttgtctctaca
atggaacgggctgagtttta	tggaacagtggccatagata
agtagactagccactgaaca	caggtaggacatgagactgg
tggctaaatcagaggccaag	cttccataagtggggtattt
agagaaccgcttgagatcag	aagtatgcttcctgctattt
aaagtcaccacttataccca	accaggttctgtttgtatac
ttgtgatccactatgactct	atgtaattccctctcagatc
aaggtaggattctacctctt	cggatgactgcattctctat
agtcatggggtagattttgg	agcatgcttctttttcacta
aatcaaaatgcaaccccagc	gtatatagctctctaggtca
aagcacactatcagacgtgt	tactttctcctatctggtta
tttgaagagtagctcggtgg	gtctcacactttgagcttag
tcctgacatccagtcataat	cttggctgatgctacattta
aggctcttgctgacaagtaa	tgtaggcttggtatatgagc
ctgatagaggacacagagca	gctcattcatttcttttcga
atctagatgccataaaggca	gggtcaaacttggtaatggc
agcactatttgctgagtctt	agaaaacgggggagccaaga
tggacactgcattttagcac	atagtactgcttatgccttg
tctcagtcttataggctgag	ggatgtcctatgagaacact
tcagtatggagggggtatag	ccccaaagtccagataatta
ggcactgcattttagcaata	ctattcttcaaggctctgtt
gagggggtatggggtataaa	tttgtcctctaaccaaatcc
aattccatgaccctagaagt	aacaccagaaccccataaga
agggagtatggggtatacat	ctgcttaatagccaagtagc
agcaataggaccgtatgcaa	aaagcccttaagaagcctta
tctcagtcttataggctgag	gcctttgtaatcaatcaggt
cagtcttataggctgagtga	agtaagggcaatgtgctaca
ggcactgcattttagcaata	tagctgagaaggaacctctt
ctatctcagtcttataggct	tgtatagtcttgtcattgcc

### Sheet: C. Pyrosequencing
Pyrosequencing
Gene	Primer name		Sequence		Dispensation order	SNP position / ID
HRPT	ES705	F1, bio	[Bio]ATTCAGGAGAGAAAGATGTGATTG	TC/GGTCTAAATTAACAATATCAATCACA	ATCGTCTA	mm10: 53,021,504
	ES706	R1	CCACTGAGCAAAACCTCTTAGAT
	ES707	S1	AAATCGAGAGCTTCAGAC
Prdx4	ES714	F1-bio	[Bio]TGTCCTGAGTCTTCAAGGTATACA	C/TGGTGTATACCTTGAAGACTCAGGAC	GCTGTGTA	mm10: 155,330,388
	ES715	R1	GACTGGGGCCAATAAGGATT
	ES716	S1	CATCAGATCTCAAAGGACTA
Cul4b	ES717	F1-bio	[Biotin]AGTTTGTGTTTGAAATCGTCATTA	AC/TGGTGACAAATTTATTTGTAATGACG	GACTGTGA	mm10: 38,539,035
	ES718	R1	TCCTAAGGGCAAAGATATTGAAG
	ES719	S1	GGGCAAAGATATTGAAG
Renbp	ES720	F1-bio	[Biotin]TCCGCATCCTGGAAGTAGA	A/GCATGGAGGCCTCTTCTACTTCCAGG	CAGCATGA	mm10: 73,927,864
	ES721	R1	CTGCTCCAGTATGCCCTCAG
	ES722	S1	TGGATGGGACCCTGA
Pir	ID80	F1_bio	[Biotin]CCAGCACTCTAGGAGTCAGAGACA	ATC/TGGAGATACCCAATGTCTCTGACTCC	GATCGAGA	rs250477126
	ID81	R1	TCAAGACAGATGGGCTTGGAA
	ID82	S1	CAGATGGGCTTGGAA
Klhl13	ID83	F1	AATCCCCATTTTTCATGGAAG	C/AAGTCAATTTTTAAAAATTTGTATTT	GCAGTCATTAAT	rs237072964
	ID84	R1_bio	[Biotin]TTGGTTTGGGGTTTTTTTTAAG
	ID85	S1	TCACATTTATTTGACCTGA
Rnf12	ID004	F1	TGTTGTTCGGAGCCTGAGAT	TCTG/ACTAGCTATACT	CTCGTAGCTA	rs29081561
	ID005	R1_bio	[Biotin]GGAGAATACCGGCAGAGAGATA
	ID006	S1	CCTGAGATCTTGATCGAGT
Xist	ES400	F1_bio	[Biotin]AGAGAGCCCAAAGGGACAAA	A/GTCTCACATAG	CAGTCTCA	mm10: 103,470,658
	ES401	R1	TGTATAGGCTGCTGGCAGTCC
	ES402	S1	GCTGGCAGTCCTTGA
Atrx		F1	CTGAATTCTGATCCCCAATCAC	G/CTTGCTTAG	TCGTGCTA	rs29078297
		R1_bio	[Biotin]CCTCACAAGGTACCCAAAGCTAA
		S1	TGATCCCCAATCACTG

### Sheet: D. qPCR
qPCR	Forward	Reverse
Xist	GGTTCTCTCTCCAGAAGCTAGGAA	TGGTAGATGGCATTGTGTATTATATGG
Rplp0/Arpo	TCCAGAGGCACCATTGAAATT	TCGCTGGCTCCCACCTT
Rrm2	CCGAGCTGGAAAGTAAAGCG	ATGGGAAAGACAACGAAGCG
